# Preservation Strategies for Vascularized Composite Allotransplantation: An Updated Systematic Review of a Rapidly Expanding Field

**DOI:** 10.1101/2025.09.11.675673

**Authors:** Pharel Njessi, Pierre Barbat, Rabbani S Piul, Didier F Pisani, Olivier Camuzard, Antoine Sicard, Eduardo Rodriguez, Elise Lupon

**Affiliations:** Department of Plastic and Reconstructive Surgery, Institut Universitaire Locomoteur et du Sport, Pasteur 2 Hospital, University Côte d’Azur, Nice, France; Université Côte d’Azur, CNRS, LP2M, France; Faculty of Medicine, University of Montreal, Montreal, QC, Canada; Hansjörg Wyss Department of Plastic Surgery, New York University Langone Health, New York; Department of Nephrology, Dialysis and Kidney Transplantation, University Hospital of Nice, Nice

## Abstract

**Background:** Vascularized composite allotransplantation has become a viable reconstructive option for selected patients, but preservation remains a major barrier to broader clinical application. Static cold storage is the current gold standard, yet ischemia reperfusion injury and limited preservation times restrict its effectiveness. Recent advances in machine perfusion and subzero non-freezing storage (or supercooling) have prompted renewed interest in optimizing graft viability.

**Methods:** Following PRISMA guidelines, we systematically searched PubMed, EMBASE, and Cochrane, covering studies published from June 2022 through August 2025 for studies on ex vivo preservation of vascularized composite allotransplantations. Eligible articles included original studies in English evaluating postharvest, pretransplant preservation strategies. Data extracted were study design, preservation methods, perfusates, and primary outcomes. Risk of bias was assessed using SYRCLE for animal studies and JBI for human/cadaver studies.

**Results:** Seventeen studies met inclusion criteria: one on static cold storage, thirteen on machine perfusion, and three on supercooling. Static cold storage research has declined, with the only recent study investigating sub-normothermic machine perfusion as a recovery adjunct. Machine perfusion studies focused on optimization of perfusion parameters, perfusate composition, and circuit design. Red blood cell-based perfusates remained common, but alternative oxygen carriers such as polymerized hemoglobin-based oxygen carrier-201 and dextran oxygen microcarriers showed promise despite edema-related challenges. Supercooling studies demonstrated feasibility of multi-day preservation in rodent and porcine models. Overall, risk of bias was high or unclear across animal studies, mainly due to selection and performance bias, whereas the single human ex vivo study showed low risk of bias.

**Conclusions:** The field of vascularized composite allograft preservation is expanding rapidly, with machine perfusion and supercooling emerging as the most promising strategies to extend graft viability beyond the limits of static cold storage. However, translation to clinical setting remains limited by small preclinical studies, methodological heterogeneity, and the paucity of functional and immunologic endpoints. Standardized protocols, robust large-animal models, and eventual human feasibility trials are needed to establish clinically applicable preservation strategies.

*Level of evidence: IV*
