## Supplemental material 2. Risk of Bias Evaluation for Included Studies for "Preservation Strategies for Vascularized Composite Allotransplantation: An Updated Systematic Review of a Rapidly Expanding Field"

### Sheet: Detailed SYRCLE
	Domain	Sub-question	Signaling Question	Answer (Yes / No / Unclear)	Judgment (High/Low/Unclear)	Comment
	1. Selection Bias	Sequence generation	Was the allocation sequence adequately generated and applied?
		Baseline characteristics	Were groups similar at baseline or were they adjusted for confounders?
		Allocation concealment	Was allocation adequately concealed?
	2. Performance Bias	Random housing	Were animals randomly housed during the experiment?
		Blinding of caregivers/investigators	Were caregivers and investigators blinded to the intervention?
	3. Detection Bias	Random outcome assessment	Were animals selected at random for outcome assessment?
		Blinding of outcome assessor	Was the outcome assessor blinded?
	4. Attrition Bias	Incomplete outcome data	Were incomplete outcome data adequately addressed?
	5. Reporting Bias	Selective outcome reporting	Are reports of the study free of selective outcome reporting?
	6. Other Bias	Other potential sources of bias	Was the study apparently free of other problems that could cause bias?
Brouwers et al., 2022
	Domain	Sub-question	Signaling Question	Answer (Yes / No / Unclear)	Judgment (High/Low/Unclear)	Comment
	1. Selection Bias	Sequence generation	Was the allocation sequence adequately generated and applied?	Yes	Unlcear
		Baseline characteristics	Were groups similar at baseline or were they adjusted for confounders?	Yes
		Allocation concealment	Was allocation adequately concealed?	No		Same surgeon performed all procedures
	2. Performance Bias	Random housing	Were animals randomly housed during the experiment?	Unclear	High
		Blinding of caregivers/investigators	Were caregivers and investigators blinded to the intervention?	No
	3. Detection Bias	Random outcome assessment	Were animals selected at random for outcome assessment?	Yes	Low
		Blinding of outcome assessor	Was the outcome assessor blinded?	Yes		Pathologists blinded
	4. Attrition Bias	Incomplete outcome data	Were incomplete outcome data adequately addressed?	Yes	Low
	5. Reporting Bias	Selective outcome reporting	Are reports of the study free of selective outcome reporting?	Yes	Low
	6. Other Bias	Other potential sources of bias	Was the study apparently free of other problems that could cause bias?	Yes	Low
Berkane et al., 2024
	Domain	Sub-question	Signaling Question	Answer (Yes / No / Unclear)	Judgment (High/Low/Unclear)	Comment
	1. Selection Bias	Sequence generation	Was the allocation sequence adequately generated and applied?	Unclear	High	No mention of allocation
		Baseline characteristics	Were groups similar at baseline or were they adjusted for confounders?	Yes
		Allocation concealment	Was allocation adequately concealed?	Unclear
	2. Performance Bias	Random housing	Were animals randomly housed during the experiment?	Unclear	High
		Blinding of caregivers/investigators	Were caregivers and investigators blinded to the intervention?	Unclear
	3. Detection Bias	Random outcome assessment	Were animals selected at random for outcome assessment?	Yes	Low	All animals were assessed
		Blinding of outcome assessor	Was the outcome assessor blinded?	Yes		Histology was blinded.
	4. Attrition Bias	Incomplete outcome data	Were incomplete outcome data adequately addressed?	Yes	Low
	5. Reporting Bias	Selective outcome reporting	Are reports of the study free of selective outcome reporting?	Yes	Low
	6. Other Bias	Other potential sources of bias	Was the study apparently free of other problems that could cause bias?	Yes	Low
Filz von Reiterdank et al., 2024 (Nov)
	Domain	Sub-question	Signaling Question	Answer (Yes / No / Unclear)	Judgment (High/Low/Unclear)	Comment
	1. Selection Bias	Sequence generation	Was the allocation sequence adequately generated and applied?	Unclear	High	No mention of allocation
		Baseline characteristics	Were groups similar at baseline or were they adjusted for confounders?	Yes
		Allocation concealment	Was allocation adequately concealed?	Unclear
	2. Performance Bias	Random housing	Were animals randomly housed during the experiment?	Unclear	High
		Blinding of caregivers/investigators	Were caregivers and investigators blinded to the intervention?	Unclear
	3. Detection Bias	Random outcome assessment	Were animals selected at random for outcome assessment?	Yes	Low	All animals were assessed
		Blinding of outcome assessor	Was the outcome assessor blinded?	Yes		Histology was blinded.
	4. Attrition Bias	Incomplete outcome data	Were incomplete outcome data adequately addressed?	Yes	Low
	5. Reporting Bias	Selective outcome reporting	Are reports of the study free of selective outcome reporting?	Yes	Low
	6. Other Bias	Other potential sources of bias	Was the study apparently free of other problems that could cause bias?	Yes	Low
Filz von Reiterdank et al., 2024 (Sept)
	Domain	Sub-question	Signaling Question	Answer (Yes / No / Unclear)	Judgment (High/Low/Unclear)	Comment
	1. Selection Bias	Sequence generation	Was the allocation sequence adequately generated and applied?	Unclear	High	No mention of allocation
		Baseline characteristics	Were groups similar at baseline or were they adjusted for confounders?	Yes
		Allocation concealment	Was allocation adequately concealed?	Unclear
	2. Performance Bias	Random housing	Were animals randomly housed during the experiment?	Unclear	High
		Blinding of caregivers/investigators	Were caregivers and investigators blinded to the intervention?	Unclear
	3. Detection Bias	Random outcome assessment	Were animals selected at random for outcome assessment?	Yes	Low	All animals were assessed
		Blinding of outcome assessor	Was the outcome assessor blinded?	Yes		Histology was blinded.
	4. Attrition Bias	Incomplete outcome data	Were incomplete outcome data adequately addressed?	Yes	Low
	5. Reporting Bias	Selective outcome reporting	Are reports of the study free of selective outcome reporting?	Yes	Low
	6. Other Bias	Other potential sources of bias	Was the study apparently free of other problems that could cause bias?	Yes	Low
Figueroa et al., 2022
	Domain	Sub-question	Signaling Question	Answer (Yes / No / Unclear)	Judgment (High/Low/Unclear)	Comment
	1. Selection Bias	Sequence generation	Was the allocation sequence adequately generated and applied?	No	High	No randomization
		Baseline characteristics	Were groups similar at baseline or were they adjusted for confounders?	Yes
		Allocation concealment	Was allocation adequately concealed?	Unclear
	2. Performance Bias	Random housing	Were animals randomly housed during the experiment?	Unclear	High
		Blinding of caregivers/investigators	Were caregivers and investigators blinded to the intervention?	Unclear
	3. Detection Bias	Random outcome assessment	Were animals selected at random for outcome assessment?	Yes	Low	All animals were assessed
		Blinding of outcome assessor	Was the outcome assessor blinded?	Yes		Histology was blinded.
	4. Attrition Bias	Incomplete outcome data	Were incomplete outcome data adequately addressed?	Yes	Low
	5. Reporting Bias	Selective outcome reporting	Are reports of the study free of selective outcome reporting?	Yes	Low
	6. Other Bias	Other potential sources of bias	Was the study apparently free of other problems that could cause bias?	Yes	Low
Haug et al., 2023
	Domain	Sub-question	Signaling Question	Answer (Yes / No / Unclear)	Judgment (High/Low/Unclear)	Comment
	1. Selection Bias	Sequence generation	Was the allocation sequence adequately generated and applied?	Yes	Unclear	Randomization was performed (but no details on how)
		Baseline characteristics	Were groups similar at baseline or were they adjusted for confounders?	Yes
		Allocation concealment	Was allocation adequately concealed?	Unclear
	2. Performance Bias	Random housing	Were animals randomly housed during the experiment?	Unclear	High
		Blinding of caregivers/investigators	Were caregivers and investigators blinded to the intervention?	Unclear
	3. Detection Bias	Random outcome assessment	Were animals selected at random for outcome assessment?	Yes	Low	All animals were assessed
		Blinding of outcome assessor	Was the outcome assessor blinded?	Yes		Electron microscopy explicitly blinded;
	4. Attrition Bias	Incomplete outcome data	Were incomplete outcome data adequately addressed?	Yes	Low
	5. Reporting Bias	Selective outcome reporting	Are reports of the study free of selective outcome reporting?	Yes	Low
	6. Other Bias	Other potential sources of bias	Was the study apparently free of other problems that could cause bias?	Yes	Low
Chen et al., 2024
	Domain	Sub-question	Signaling Question	Answer (Yes / No / Unclear)	Judgment (High/Low/Unclear)	Comment
	1. Selection Bias	Sequence generation	Was the allocation sequence adequately generated and applied?	Yes	Unclear	Randomization was performed (but no details on how)
		Baseline characteristics	Were groups similar at baseline or were they adjusted for confounders?	Yes
		Allocation concealment	Was allocation adequately concealed?	Unclear
	2. Performance Bias	Random housing	Were animals randomly housed during the experiment?	Unclear	High
		Blinding of caregivers/investigators	Were caregivers and investigators blinded to the intervention?	Unclear
	3. Detection Bias	Random outcome assessment	Were animals selected at random for outcome assessment?	Yes	Unclear
		Blinding of outcome assessor	Was the outcome assessor blinded?	Unclear		All animals were assessed
	4. Attrition Bias	Incomplete outcome data	Were incomplete outcome data adequately addressed?	Yes	Low
	5. Reporting Bias	Selective outcome reporting	Are reports of the study free of selective outcome reporting?	Yes	Low
	6. Other Bias	Other potential sources of bias	Was the study apparently free of other problems that could cause bias?	Yes	Low
Tawa et al., 2023
	Domain	Sub-question	Signaling Question	Answer (Yes / No / Unclear)	Judgment (High/Low/Unclear)	Comment
	1. Selection Bias	Sequence generation	Was the allocation sequence adequately generated and applied?	Yes	Unclear	Randomization was performed (but no details on how)
		Baseline characteristics	Were groups similar at baseline or were they adjusted for confounders?	Yes
		Allocation concealment	Was allocation adequately concealed?	Unclear
	2. Performance Bias	Random housing	Were animals randomly housed during the experiment?	Unclear	High
		Blinding of caregivers/investigators	Were caregivers and investigators blinded to the intervention?	Unclear
	3. Detection Bias	Random outcome assessment	Were animals selected at random for outcome assessment?	Yes	Low
		Blinding of outcome assessor	Was the outcome assessor blinded?	Yes		Blinded pathological evaluation
	4. Attrition Bias	Incomplete outcome data	Were incomplete outcome data adequately addressed?	Yes	Low
	5. Reporting Bias	Selective outcome reporting	Are reports of the study free of selective outcome reporting?	Yes	Low
	6. Other Bias	Other potential sources of bias	Was the study apparently free of other problems that could cause bias?	Yes	Low
Goutard et al., 2023
	Domain	Sub-question	Signaling Question	Answer (Yes / No / Unclear)	Judgment (High/Low/Unclear)	Comment
	1. Selection Bias	Sequence generation	Was the allocation sequence adequately generated and applied?	Unclear	High
		Baseline characteristics	Were groups similar at baseline or were they adjusted for confounders?	Yes
		Allocation concealment	Was allocation adequately concealed?	Unclear
	2. Performance Bias	Random housing	Were animals randomly housed during the experiment?	Unclear	High
		Blinding of caregivers/investigators	Were caregivers and investigators blinded to the intervention?	Unclear
	3. Detection Bias	Random outcome assessment	Were animals selected at random for outcome assessment?	Yes	Low
		Blinding of outcome assessor	Was the outcome assessor blinded?	Yes		Blinded pathological and clinical evaluations
	4. Attrition Bias	Incomplete outcome data	Were incomplete outcome data adequately addressed?	Yes	Low
	5. Reporting Bias	Selective outcome reporting	Are reports of the study free of selective outcome reporting?	Yes	Low
	6. Other Bias	Other potential sources of bias	Was the study apparently free of other problems that could cause bias?	Yes	Low
Veraza et al., 2022
	Domain	Sub-question	Signaling Question	Answer (Yes / No / Unclear)	Judgment (High/Low/Unclear)	Comment
	1. Selection Bias	Sequence generation	Was the allocation sequence adequately generated and applied?	Yes	Unclear
		Baseline characteristics	Were groups similar at baseline or were they adjusted for confounders?	Yes
		Allocation concealment	Was allocation adequately concealed?	Unclear
	2. Performance Bias	Random housing	Were animals randomly housed during the experiment?	Unclear	High
		Blinding of caregivers/investigators	Were caregivers and investigators blinded to the intervention?	No		Machines were completely different in their setup
	3. Detection Bias	Random outcome assessment	Were animals selected at random for outcome assessment?	Yes	Low
		Blinding of outcome assessor	Was the outcome assessor blinded?	Yes		Independent histology review
	4. Attrition Bias	Incomplete outcome data	Were incomplete outcome data adequately addressed?	Yes	Low
	5. Reporting Bias	Selective outcome reporting	Are reports of the study free of selective outcome reporting?	Yes	Low
	6. Other Bias	Other potential sources of bias	Was the study apparently free of other problems that could cause bias?	No	High	Author is inventor of the device and co-authors are employees in the company that licenses the device
Ng et al., 2024
	Domain	Sub-question	Signaling Question	Answer (Yes / No / Unclear)	Judgment (High/Low/Unclear)	Comment
	1. Selection Bias	Sequence generation	Was the allocation sequence adequately generated and applied?	Unclear	High
		Baseline characteristics	Were groups similar at baseline or were they adjusted for confounders?	Yes
		Allocation concealment	Was allocation adequately concealed?	Unclear
	2. Performance Bias	Random housing	Were animals randomly housed during the experiment?	Unclear	High
		Blinding of caregivers/investigators	Were caregivers and investigators blinded to the intervention?	Unclear
	3. Detection Bias	Random outcome assessment	Were animals selected at random for outcome assessment?	Yes	Unclear
		Blinding of outcome assessor	Was the outcome assessor blinded?	Unclear
	4. Attrition Bias	Incomplete outcome data	Were incomplete outcome data adequately addressed?	Yes	Low
	5. Reporting Bias	Selective outcome reporting	Are reports of the study free of selective outcome reporting?	Yes	Low
	6. Other Bias	Other potential sources of bias	Was the study apparently free of other problems that could cause bias?	Yes	Low
Brouwers et al., 2024
	Domain	Sub-question	Signaling Question	Answer (Yes / No / Unclear)	Judgment (High/Low/Unclear)	Comment
	1. Selection Bias	Sequence generation	Was the allocation sequence adequately generated and applied?	Yes	High
		Baseline characteristics	Were groups similar at baseline or were they adjusted for confounders?	No		Important difference in warm ischemia time before storage with no adjustment reported
		Allocation concealment	Was allocation adequately concealed?	Unclear		All surgical procedures and measurements were performed by the same researcher (K.B.).
	2. Performance Bias	Random housing	Were animals randomly housed during the experiment?	Unclear	High
		Blinding of caregivers/investigators	Were caregivers and investigators blinded to the intervention?	No
	3. Detection Bias	Random outcome assessment	Were animals selected at random for outcome assessment?	Yes	Low
		Blinding of outcome assessor	Was the outcome assessor blinded?	Yes		Pathologist (D.v.M.) blinded to the intervention groups.
	4. Attrition Bias	Incomplete outcome data	Were incomplete outcome data adequately addressed?	Unclear	Unclear
	5. Reporting Bias	Selective outcome reporting	Are reports of the study free of selective outcome reporting?	Yes	Low
	6. Other Bias	Other potential sources of bias	Was the study apparently free of other problems that could cause bias?	Yes	Low
Charlès et al., 2024
	Domain	Sub-question	Signaling Question	Answer (Yes / No / Unclear)	Judgment (High/Low/Unclear)	Comment
	1. Selection Bias	Sequence generation	Was the allocation sequence adequately generated and applied?	Unclear	High
		Baseline characteristics	Were groups similar at baseline or were they adjusted for confounders?	Yes
		Allocation concealment	Was allocation adequately concealed?	Unclear
	2. Performance Bias	Random housing	Were animals randomly housed during the experiment?	Unclear	High
		Blinding of caregivers/investigators	Were caregivers and investigators blinded to the intervention?	Unclear
	3. Detection Bias	Random outcome assessment	Were animals selected at random for outcome assessment?	Yes	Low
		Blinding of outcome assessor	Was the outcome assessor blinded?	Yes		Histology assessment was blinded
	4. Attrition Bias	Incomplete outcome data	Were incomplete outcome data adequately addressed?	Yes	Low	Pre-defined inclusion criteria
	5. Reporting Bias	Selective outcome reporting	Are reports of the study free of selective outcome reporting?	Yes	Low
	6. Other Bias	Other potential sources of bias	Was the study apparently free of other problems that could cause bias?	Yes	Low
Zhang et al., 2024
	Domain	Sub-question	Signaling Question	Answer (Yes / No / Unclear)	Judgment (High/Low/Unclear)	Comment
	1. Selection Bias	Sequence generation	Was the allocation sequence adequately generated and applied?	N/A	N/A	Cohort study with no comparative group
		Baseline characteristics	Were groups similar at baseline or were they adjusted for confounders?	N/A
		Allocation concealment	Was allocation adequately concealed?	N/A
	2. Performance Bias	Random housing	Were animals randomly housed during the experiment?	N/A	Unclear
		Blinding of caregivers/investigators	Were caregivers and investigators blinded to the intervention?	Unclear
	3. Detection Bias	Random outcome assessment	Were animals selected at random for outcome assessment?	Yes	Low
		Blinding of outcome assessor	Was the outcome assessor blinded?	Yes		Histology assessment was blinded
	4. Attrition Bias	Incomplete outcome data	Were incomplete outcome data adequately addressed?	Yes	Low	Pre-defined inclusion criteria
	5. Reporting Bias	Selective outcome reporting	Are reports of the study free of selective outcome reporting?	Yes	Low
	6. Other Bias	Other potential sources of bias	Was the study apparently free of other problems that could cause bias?	Yes	Low
Goutard et al., 2024
	Domain	Sub-question	Signaling Question	Answer (Yes / No / Unclear)	Judgment (High/Low/Unclear)	Comment
	1. Selection Bias	Sequence generation	Was the allocation sequence adequately generated and applied?	Yes	Unclear	Random allocation
		Baseline characteristics	Were groups similar at baseline or were they adjusted for confounders?	Yes
		Allocation concealment	Was allocation adequately concealed?	Unclear
	2. Performance Bias	Random housing	Were animals randomly housed during the experiment?	Yes	High	Single housing
		Blinding of caregivers/investigators	Were caregivers and investigators blinded to the intervention?	No
	3. Detection Bias	Random outcome assessment	Were animals selected at random for outcome assessment?	Yes	Low
		Blinding of outcome assessor	Was the outcome assessor blinded?	Yes		Pathologis blinded
	4. Attrition Bias	Incomplete outcome data	Were incomplete outcome data adequately addressed?	Yes	Low	No statiscal analysis because to much missing data after death of 2 out of 3 SCS pigs
	5. Reporting Bias	Selective outcome reporting	Are reports of the study free of selective outcome reporting?	Yes	Low
	6. Other Bias	Other potential sources of bias	Was the study apparently free of other problems that could cause bias?	Yes	Low
Oubari et al., 2025
	Domain	Sub-question	Signaling Question	Answer (Yes / No / Unclear)	Judgment (High/Low/Unclear)	Comment
	1. Selection Bias	Sequence generation	Was the allocation sequence adequately generated and applied?	Unclear	High
		Baseline characteristics	Were groups similar at baseline or were they adjusted for confounders?	Yes
		Allocation concealment	Was allocation adequately concealed?	Unclear
	2. Performance Bias	Random housing	Were animals randomly housed during the experiment?	Unclear	High
		Blinding of caregivers/investigators	Were caregivers and investigators blinded to the intervention?	Unclear
	3. Detection Bias	Random outcome assessment	Were animals selected at random for outcome assessment?	Yes	Low
		Blinding of outcome assessor	Was the outcome assessor blinded?	Yes		Pathologists blinded
	4. Attrition Bias	Incomplete outcome data	Were incomplete outcome data adequately addressed?	Yes	Low
	5. Reporting Bias	Selective outcome reporting	Are reports of the study free of selective outcome reporting?	Yes	Low
	6. Other Bias	Other potential sources of bias	Was the study apparently free of other problems that could cause bias?	Yes	Low

### Sheet: Synthesis SYRCLE
		Table 4. SYRCLE risk of bias for animal studies
		Study	Selection Bias	Performance Bias	Detection Bias	Attrition Bias	Reporting Bias	Other Bias	Overall Judgment
		Brouwers et al., 2022	Unclear	High	Low	Low	Low	Low	Unclear
		Figueroa et al., 2022	High	High	Low	Low	Low	Low	Unclear
		Veraza et al., 2022	Unclear	High	Low	Low	Low	High	High
		Haug et al., 2023	Unclear	High	Low	Low	Low	Low	Unclear
		Tawa et al., 2023	Unclear	High	Low	Low	Low	Low	Unclear
		Goutard et al., 2023	High	High	Low	Low	Low	Low	Unclear
		Chen et al., 2024	Unclear	High	Unclear	Low	Low	Low	Unclear
		Berkane et al., 2024	High	High	Low	Low	Low	Low	Unclear
		Filz von Reiterdank et al., 2024 (Nov)	High	High	Low	Low	Low	Low	Unclear
		Filz von Reiterdank et al., 2024 (Sept)	High	High	Low	Low	Low	Low	Unclear
		Ng et al., 2024	High	High	Unclear	Low	Low	Low	High
		Brouwers et al., 2024	High	High	Low	Unclear	Low	Low	High
		Charlès et al., 2024	High	High	Low	Low	Low	Low	Unclear
		Zhang et al., 2024	N/A	Unclear	Low	Low	Low	Low	Unclear
		Goutard et al., 2024	Unclear	High	Low	Low	Low	Low	Unclear
		Oubari et al., 2025	High	High	Low	Low	Low	Low	Unclear

### Sheet: JBI Q-E
	JBI Appraisal – Rezaei et al., 2022
	JBI Question	Answer (Yes / No / Unclear / NA)	Comment
	1. Is it clear what is the ‘cause’ and what is the ‘effect’?	Yes
	2. Were participants in comparisons similar?	Yes
	3. Were participants in comparisons receiving similar treatment/care other than intervention?	Yes
	4. Was there a control group?	Yes
	5. Were there multiple measurements of outcome pre- and post-intervention?	Yes
	6. Was follow-up complete and described?	Yes
	7. Were outcomes measured the same way across groups?	Yes
	8. Were outcomes measured reliably?	Yes
	9. Was appropriate statistical analysis used?	Yes
	Overall appraisal	Low
